# Disturbance Triggers Non-Linear Microbe-Environment Feedbacks

**DOI:** 10.1101/2020.09.30.314328

**Authors:** Aditi Sengupta, Sarah J. Fansler, Rosalie K. Chu, Robert E. Danczak, Vanessa A. Garayburu-Caruso, Lupita Renteria, Hyun-Seob Song, Jason Toyoda, Jacqueline Wells, James C. Stegen

## Abstract

Conceptual frameworks linking microbial community membership, properties, and processes with the environment and emergent function have been proposed but remain untested. Here we refine and test a recent conceptual framework using hyporheic zone sediments exposed to wetting/drying transitions. Throughout the system we found threshold-like responses to the duration of desiccation. Membership of the putatively active community--but not the whole community--responded due to enhanced deterministic selection (an emergent community property). Concurrently, the thermodynamic properties of organic matter became less favorable for oxidation (an environmental component) and respiration decreased (a microbial process). While these responses were step functions of desiccation, we observed continuous monotonic relationships among community assembly, respiration, and organic matter thermodynamics. Placing the results in context of our conceptual framework points to previously unrecognized internal feedbacks that are initiated by disturbance, mediated by thermodynamics, and that cause the impacts of disturbance to be dependent on the history of disturbance.
