## Supplementary material for "Disturbance Triggers Non-Linear Microbe-Environment Feedbacks": Data File S1

Date	SampleName	Cycles	Dry_sediment_mass_g	Mass_of_water_g_per_dry_sediment_mass_g
1/29/2019	ECA_2Cyc_R1	2 cycles	8.68	1.07
1/29/2019	ECA_5Cyc_R1	5 cycles	7.93	0.29
1/29/2019	ECA_0Cyc_R1	0 cycles	7.67	1.15
1/29/2019	ECA_5Cyc_R2	5 cycles	7.85	0.29
1/29/2019	ECA_0Cyc_R2	0 cycles	8.08	1.26
1/29/2019	ECA_3Cyc_R1	3 cycles	8.03	0.29
1/29/2019	ECA_2Cyc_R2	2 cycles	7.99	1.14
1/29/2019	ECA_3Cyc_R2	3 cycles	7.99	0.29
1/29/2019	ECA_4Cyc_R1	4 cycles	8.09	1.04
1/29/2019	ECA_1Cyc_R1	1 cycle	8.3	0.29
1/29/2019	ECA_2Cyc_R3	2 cycles	8.05	0.98
1/29/2019	ECA_3Cyc_R3	3 cycles	7.78	0.29
1/29/2019	ECA_4Cyc_R2	4 cycles	7.91	0.94
1/29/2019	ECA_3Cyc_R4	3 cycles	8.33	0.29
1/29/2019	ECA_0Cyc_R3	0 cycles	8.01	1.21
1/29/2019	ECA_1Cyc_R2	1 cycle	8.23	0.29
1/29/2019	ECA_4Cyc_R3	4 cycles	7.97	1.22
1/29/2019	ECA_1Cyc_R3	1 cycle	8.25	0.29
1/29/2019	ECA_2Cyc_R4	2 cycles	7.51	1.22
1/29/2019	ECA_5Cyc_R3	5 cycles	8.04	0.29
1/29/2019	ECA_0Cyc_R4	0 cycles	7.61	1.17
1/29/2019	ECA_3Cyc_R5	3 cycles	7.89	0.29
1/29/2019	ECA_4Cyc_R4	4 cycles	7.44	1.27
1/29/2019	ECA_5Cyc_R4	5 cycles	7.68	0.29
1/29/2019	ECA_2Cyc_R5	2 cycles	8.11	1.13
1/29/2019	ECA_5Cyc_R5	5 cycles	7.64	0.29
1/29/2019	ECA_0Cyc_R5	0 cycles	8.03	0.99
1/29/2019	ECA_3Cyc_R6	3 cycles	7.82	0.29
1/29/2019	ECA_4Cyc_R5	4 cycles	7.6	0.88
1/29/2019	ECA_1Cyc_R4	1 cycle	8.13	0.29
1/29/2019	ECA_2Cyc_R6	2 cycles	7.58	1.32
1/29/2019	ECA_5Cyc_R6	5 cycles	8.41	0.29
1/29/2019	ECA_4Cyc_R6	4 cycles	7.74	0.94
1/29/2019	ECA_1Cyc_R5	1 cycle	7.77	0.29
1/29/2019	ECA_0Cyc_R6	0 cycles	8.12	0.94
1/29/2019	ECA_1Cyc_R6	1 cycle	8.27	0.29
1/29/2019	ECA_4Cyc_R7	4 cycles	8.24	0.99
1/29/2019	ECA_3Cyc_R7	3 cycles	8.07	0.29
1/29/2019	ECA_2Cyc_R7	2 cycles	7.81	1.01
1/29/2019	ECA_5Cyc_R7	5 cycles	8.01	0.29
2/1/2019	ECA_2Cyc_R1	2 cycles	8.68	0.83
2/1/2019	ECA_2Cyc_R1	2 cycles	8.68	1.07
2/1/2019	ECA_5Cyc_R1	5 cycles	7.44	0.29
2/1/2019	ECA_0Cyc_R1	0 cycles	7.67	0.93
2/1/2019	ECA_0Cyc_R1	0 cycles	7.67	1.15
2/1/2019	ECA_5Cyc_R2	5 cycles	7.44	0.29
2/1/2019	ECA_0Cyc_R2	0 cycles	8.08	0.95
2/1/2019	ECA_0Cyc_R2	0 cycles	8.08	1.26
2/1/2019	ECA_3Cyc_R1	3 cycles	7.65	0.29
2/1/2019	ECA_2Cyc_R2	2 cycles	7.99	0.88
2/1/2019	ECA_2Cyc_R2	2 cycles	7.99	1.14
2/1/2019	ECA_3Cyc_R2	3 cycles	7.62	0.29
2/1/2019	ECA_4Cyc_R1	4 cycles	8.09	0.75
2/1/2019	ECA_4Cyc_R1	4 cycles	8.09	1.04
2/1/2019	ECA_1Cyc_R1	1 cycle	8.04	0.29
2/1/2019	ECA_2Cyc_R3	2 cycles	8.05	0.7
2/1/2019	ECA_2Cyc_R3	2 cycles	8.05	0.98
2/1/2019	ECA_3Cyc_R3	3 cycles	7.48	0.29
2/1/2019	ECA_4Cyc_R2	4 cycles	7.91	0.69
2/1/2019	ECA_4Cyc_R2	4 cycles	7.91	0.94
2/1/2019	ECA_3Cyc_R4	3 cycles	7.92	0.29
2/1/2019	ECA_0Cyc_R3	0 cycles	8.01	0.94
2/1/2019	ECA_0Cyc_R3	0 cycles	8.01	1.21
2/1/2019	ECA_1Cyc_R2	1 cycle	7.89	0.29
2/1/2019	ECA_4Cyc_R3	4 cycles	7.97	0.92
2/1/2019	ECA_4Cyc_R3	4 cycles	7.97	1.22
2/1/2019	ECA_1Cyc_R3	1 cycle	7.89	0.29
2/1/2019	ECA_2Cyc_R4	2 cycles	7.51	0.98
2/1/2019	ECA_2Cyc_R4	2 cycles	7.51	1.22
2/1/2019	ECA_5Cyc_R3	5 cycles	7.72	0.29
2/1/2019	ECA_0Cyc_R4	0 cycles	7.61	0.88
2/1/2019	ECA_0Cyc_R4	0 cycles	7.61	1.17
2/1/2019	ECA_3Cyc_R5	3 cycles	7.48	0.29
2/1/2019	ECA_4Cyc_R4	4 cycles	7.44	0.97
2/1/2019	ECA_4Cyc_R4	4 cycles	7.44	1.27
2/1/2019	ECA_5Cyc_R4	5 cycles	7.51	0.29
2/1/2019	ECA_2Cyc_R5	2 cycles	8.11	0.9
2/1/2019	ECA_2Cyc_R5	2 cycles	8.11	1.13
2/1/2019	ECA_5Cyc_R5	5 cycles	7.45	0.29
2/1/2019	ECA_0Cyc_R5	0 cycles	8.03	0.76
2/1/2019	ECA_0Cyc_R5	0 cycles	8.03	0.99
2/1/2019	ECA_3Cyc_R6	3 cycles	7.5	0.29
2/1/2019	ECA_4Cyc_R5	4 cycles	7.6	0.62
2/1/2019	ECA_4Cyc_R5	4 cycles	7.6	0.88
2/1/2019	ECA_1Cyc_R4	1 cycle	7.84	0.29
2/1/2019	ECA_2Cyc_R6	2 cycles	7.58	1.04
2/1/2019	ECA_2Cyc_R6	2 cycles	7.58	1.32
2/1/2019	ECA_5Cyc_R6	5 cycles	8.2	0.29
2/1/2019	ECA_4Cyc_R6	4 cycles	7.74	0.72
2/1/2019	ECA_4Cyc_R6	4 cycles	7.74	0.94
2/1/2019	ECA_1Cyc_R5	1 cycle	7.55	0.29
2/1/2019	ECA_0Cyc_R6	0 cycles	8.12	0.7
2/1/2019	ECA_0Cyc_R6	0 cycles	8.12	0.94
2/1/2019	ECA_1Cyc_R6	1 cycle	7.99	0.29
2/1/2019	ECA_4Cyc_R7	4 cycles	8.24	0.74
2/1/2019	ECA_4Cyc_R7	4 cycles	8.24	0.99
2/1/2019	ECA_3Cyc_R7	3 cycles	7.77	0.29
2/1/2019	ECA_2Cyc_R7	2 cycles	7.81	0.75
2/1/2019	ECA_2Cyc_R7	2 cycles	7.81	1.01
2/1/2019	ECA_5Cyc_R7	5 cycles	7.65	0.29
2/5/2019	ECA_2Cyc_R1	2 cycles	8.68	0.86
2/5/2019	ECA_2Cyc_R1	2 cycles	8.68	1.07
2/5/2019	ECA_5Cyc_R1	5 cycles	7.96	0.29
2/5/2019	ECA_0Cyc_R1	0 cycles	7.67	0.92
2/5/2019	ECA_0Cyc_R1	0 cycles	7.67	1.15
2/5/2019	ECA_5Cyc_R2	5 cycles	7.11	0.29
2/5/2019	ECA_0Cyc_R2	0 cycles	8.08	1
2/5/2019	ECA_0Cyc_R2	0 cycles	8.08	1.26
2/5/2019	ECA_3Cyc_R1	3 cycles	7.34	0.29
2/5/2019	ECA_2Cyc_R2	2 cycles	7.99	0.89
2/5/2019	ECA_2Cyc_R2	2 cycles	7.99	1.14
2/5/2019	ECA_3Cyc_R2	3 cycles	7.39	0.29
2/5/2019	ECA_4Cyc_R1	4 cycles	8.09	0.78
2/5/2019	ECA_4Cyc_R1	4 cycles	8.09	1.04
2/5/2019	ECA_1Cyc_R1	1 cycle	7.37	0.29
2/5/2019	ECA_2Cyc_R3	2 cycles	8.05	0.74
2/5/2019	ECA_2Cyc_R3	2 cycles	8.05	0.98
2/5/2019	ECA_3Cyc_R3	3 cycles	7.14	0.29
2/5/2019	ECA_4Cyc_R2	4 cycles	7.91	0.71
2/5/2019	ECA_4Cyc_R2	4 cycles	7.91	0.94
2/5/2019	ECA_3Cyc_R4	3 cycles	7.56	0.29
2/5/2019	ECA_0Cyc_R3	0 cycles	8.01	0.95
2/5/2019	ECA_0Cyc_R3	0 cycles	8.01	1.21
2/5/2019	ECA_1Cyc_R2	1 cycle	7.55	0.29
2/5/2019	ECA_4Cyc_R3	4 cycles	7.97	0.96
2/5/2019	ECA_4Cyc_R3	4 cycles	7.97	1.22
2/5/2019	ECA_1Cyc_R3	1 cycle	7.59	0.29
2/5/2019	ECA_2Cyc_R4	2 cycles	7.51	1.05
2/5/2019	ECA_2Cyc_R4	2 cycles	7.51	1.22
2/5/2019	ECA_5Cyc_R3	5 cycles	6.92	0.29
2/5/2019	ECA_0Cyc_R4	0 cycles	7.61	0.91
2/5/2019	ECA_0Cyc_R4	0 cycles	7.61	1.17
2/5/2019	ECA_3Cyc_R5	3 cycles	7.09	0.29
2/5/2019	ECA_4Cyc_R4	4 cycles	7.44	1.03
2/5/2019	ECA_4Cyc_R4	4 cycles	7.44	1.27
2/5/2019	ECA_5Cyc_R4	5 cycles	7.09	0.29
2/5/2019	ECA_2Cyc_R5	2 cycles	8.11	0.92
2/5/2019	ECA_2Cyc_R5	2 cycles	8.11	1.13
2/5/2019	ECA_5Cyc_R5	5 cycles	7.06	0.29
2/5/2019	ECA_0Cyc_R5	0 cycles	8.03	0.8
2/5/2019	ECA_0Cyc_R5	0 cycles	8.03	0.99
2/5/2019	ECA_3Cyc_R6	3 cycles	7.19	0.29
2/5/2019	ECA_4Cyc_R5	4 cycles	7.6	0.66
2/5/2019	ECA_4Cyc_R5	4 cycles	7.6	0.88
2/5/2019	ECA_1Cyc_R4	1 cycle	7.51	0.29
2/5/2019	ECA_2Cyc_R6	2 cycles	7.58	1.13
2/5/2019	ECA_2Cyc_R6	2 cycles	7.58	1.32
2/5/2019	ECA_5Cyc_R6	5 cycles	7.83	0.29
2/5/2019	ECA_4Cyc_R6	4 cycles	7.74	0.69
2/5/2019	ECA_4Cyc_R6	4 cycles	7.74	0.94
2/5/2019	ECA_1Cyc_R5	1 cycle	7.24	0.29
2/5/2019	ECA_0Cyc_R6	0 cycles	8.12	0.75
2/5/2019	ECA_0Cyc_R6	0 cycles	8.12	0.94
2/5/2019	ECA_1Cyc_R6	1 cycle	7.68	0.29
2/5/2019	ECA_4Cyc_R7	4 cycles	8.24	0.75
2/5/2019	ECA_4Cyc_R7	4 cycles	8.24	0.99
2/5/2019	ECA_3Cyc_R7	3 cycles	7.36	0.29
2/5/2019	ECA_2Cyc_R7	2 cycles	7.81	0.8
2/5/2019	ECA_2Cyc_R7	2 cycles	7.81	1.01
2/5/2019	ECA_5Cyc_R7	5 cycles	7.54	0.29
2/8/2019	ECA_2Cyc_R1	2 cycles	8.68	0.89
2/8/2019	ECA_2Cyc_R1	2 cycles	8.68	1.07
2/8/2019	ECA_5Cyc_R1	5 cycles	7.43	0.29
2/8/2019	ECA_0Cyc_R1	0 cycles	7.67	0.92
2/8/2019	ECA_0Cyc_R1	0 cycles	7.67	1.15
2/8/2019	ECA_5Cyc_R2	5 cycles	7.07	0.29
2/8/2019	ECA_0Cyc_R2	0 cycles	8.08	1.02
2/8/2019	ECA_0Cyc_R2	0 cycles	8.08	1.26
2/8/2019	ECA_3Cyc_R1	3 cycles	7.29	0.29
2/8/2019	ECA_2Cyc_R2	2 cycles	7.99	0.9
2/8/2019	ECA_2Cyc_R2	2 cycles	7.99	1.14
2/8/2019	ECA_3Cyc_R2	3 cycles	7.37	0.29
2/8/2019	ECA_4Cyc_R1	4 cycles	8.09	0.8
2/8/2019	ECA_4Cyc_R1	4 cycles	8.09	1.04
2/8/2019	ECA_1Cyc_R1	1 cycle	7.25	0.29
2/8/2019	ECA_2Cyc_R3	2 cycles	8.05	0.72
2/8/2019	ECA_2Cyc_R3	2 cycles	8.05	0.98
2/8/2019	ECA_3Cyc_R3	3 cycles	7.04	0.29
2/8/2019	ECA_4Cyc_R2	4 cycles	7.91	0.71
2/8/2019	ECA_4Cyc_R2	4 cycles	7.91	0.94
2/8/2019	ECA_3Cyc_R4	3 cycles	7.5	0.29
2/8/2019	ECA_0Cyc_R3	0 cycles	8.01	0.97
2/8/2019	ECA_0Cyc_R3	0 cycles	8.01	1.21
2/8/2019	ECA_1Cyc_R2	1 cycle	2.83	0.29
2/8/2019	ECA_4Cyc_R3	4 cycles	7.97	0.99
2/8/2019	ECA_4Cyc_R3	4 cycles	7.97	1.22
2/8/2019	ECA_1Cyc_R3	1 cycle	7.54	0.29
2/8/2019	ECA_2Cyc_R4	2 cycles	7.51	1.05
2/8/2019	ECA_2Cyc_R4	2 cycles	7.51	1.22
2/8/2019	ECA_5Cyc_R3	5 cycles	6.88	0.29
2/8/2019	ECA_0Cyc_R4	0 cycles	7.61	0.92
2/8/2019	ECA_0Cyc_R4	0 cycles	7.61	1.17
2/8/2019	ECA_3Cyc_R5	3 cycles	7.05	0.29
2/8/2019	ECA_4Cyc_R4	4 cycles	7.44	1.05
2/8/2019	ECA_4Cyc_R4	4 cycles	7.44	1.27
2/8/2019	ECA_5Cyc_R4	5 cycles	7.01	0.29
2/8/2019	ECA_2Cyc_R5	2 cycles	8.11	0.92
2/8/2019	ECA_2Cyc_R5	2 cycles	8.11	1.13
2/8/2019	ECA_5Cyc_R5	5 cycles	7	0.29
2/8/2019	ECA_0Cyc_R5	0 cycles	8.03	0.8
2/8/2019	ECA_0Cyc_R5	0 cycles	8.03	0.99
2/8/2019	ECA_3Cyc_R6	3 cycles	7.13	0.29
2/8/2019	ECA_4Cyc_R5	4 cycles	7.6	0.68
2/8/2019	ECA_4Cyc_R5	4 cycles	7.6	0.88
2/8/2019	ECA_1Cyc_R4	1 cycle	7.45	0.29
2/8/2019	ECA_2Cyc_R6	2 cycles	7.58	1.12
2/8/2019	ECA_2Cyc_R6	2 cycles	7.58	1.32
2/8/2019	ECA_5Cyc_R6	5 cycles	7.77	0.29
2/8/2019	ECA_4Cyc_R6	4 cycles	7.74	0.66
2/8/2019	ECA_4Cyc_R6	4 cycles	7.74	0.94
2/8/2019	ECA_1Cyc_R5	1 cycle	7.2	0.29
2/8/2019	ECA_0Cyc_R6	0 cycles	8.12	0.7
2/8/2019	ECA_0Cyc_R6	0 cycles	8.12	0.94
2/8/2019	ECA_1Cyc_R6	1 cycle	7.6	0.29
2/8/2019	ECA_4Cyc_R7	4 cycles	8.24	0.74
2/8/2019	ECA_4Cyc_R7	4 cycles	8.24	0.99
2/8/2019	ECA_3Cyc_R7	3 cycles	7.31	0.29
2/8/2019	ECA_2Cyc_R7	2 cycles	7.81	0.77
2/8/2019	ECA_2Cyc_R7	2 cycles	7.81	1.01
2/8/2019	ECA_5Cyc_R7	5 cycles	7.46	0.29
2/14/2019	ECA_2Cyc_R1	2 cycles	8.68	0.65
2/14/2019	ECA_2Cyc_R1	2 cycles	8.68	1.07
2/14/2019	ECA_5Cyc_R1	5 cycles	7.15	0.29
2/14/2019	ECA_0Cyc_R1	0 cycles	7.67	0.7
2/14/2019	ECA_0Cyc_R1	0 cycles	7.67	1.15
2/14/2019	ECA_5Cyc_R2	5 cycles	7.09	0.29
2/14/2019	ECA_0Cyc_R2	0 cycles	8.08	0.78
2/14/2019	ECA_0Cyc_R2	0 cycles	8.08	1.26
2/14/2019	ECA_3Cyc_R1	3 cycles	6.92	0.29
2/14/2019	ECA_2Cyc_R2	2 cycles	7.99	0.65
2/14/2019	ECA_2Cyc_R2	2 cycles	7.99	1.14
2/14/2019	ECA_3Cyc_R2	3 cycles	6.96	0.29
2/14/2019	ECA_4Cyc_R1	4 cycles	8.09	0.54
2/14/2019	ECA_4Cyc_R1	4 cycles	8.09	1.04
2/14/2019	ECA_1Cyc_R1	1 cycle	7.26	0.29
2/14/2019	ECA_2Cyc_R3	2 cycles	8.05	0.48
2/14/2019	ECA_2Cyc_R3	2 cycles	8.05	0.98
2/14/2019	ECA_3Cyc_R3	3 cycles	6.68	0.29
2/14/2019	ECA_4Cyc_R2	4 cycles	7.91	0.45
2/14/2019	ECA_4Cyc_R2	4 cycles	7.91	0.94
2/14/2019	ECA_3Cyc_R4	3 cycles	7.08	0.29
2/14/2019	ECA_0Cyc_R3	0 cycles	8.01	0.76
2/14/2019	ECA_0Cyc_R3	0 cycles	8.01	1.21
2/14/2019	ECA_1Cyc_R2	1 cycle	2.79	0.29
2/14/2019	ECA_4Cyc_R3	4 cycles	7.97	0.74
2/14/2019	ECA_4Cyc_R3	4 cycles	7.97	1.22
2/14/2019	ECA_1Cyc_R3	1 cycle	7.37	0.29
2/14/2019	ECA_2Cyc_R4	2 cycles	7.51	0.87
2/14/2019	ECA_2Cyc_R4	2 cycles	7.51	1.22
2/14/2019	ECA_5Cyc_R3	5 cycles	7.34	0.29
2/14/2019	ECA_0Cyc_R4	0 cycles	7.61	0.79
2/14/2019	ECA_0Cyc_R4	0 cycles	7.61	1.17
2/14/2019	ECA_3Cyc_R5	3 cycles	6.69	0.29
2/14/2019	ECA_4Cyc_R4	4 cycles	7.44	0.71
2/14/2019	ECA_4Cyc_R4	4 cycles	7.44	1.27
2/14/2019	ECA_5Cyc_R4	5 cycles	6.6	0.29
2/14/2019	ECA_2Cyc_R5	2 cycles	8.11	0.61
2/14/2019	ECA_2Cyc_R5	2 cycles	8.11	1.13
2/14/2019	ECA_5Cyc_R5	5 cycles	6.7	0.29
2/14/2019	ECA_0Cyc_R5	0 cycles	8.03	0.6
2/14/2019	ECA_0Cyc_R5	0 cycles	8.03	0.99
2/14/2019	ECA_3Cyc_R6	3 cycles	6.76	0.29
2/14/2019	ECA_4Cyc_R5	4 cycles	7.6	0.38
2/14/2019	ECA_4Cyc_R5	4 cycles	7.6	0.88
2/14/2019	ECA_1Cyc_R4	1 cycle	7.34	0.29
2/14/2019	ECA_2Cyc_R6	2 cycles	7.58	1.12
2/14/2019	ECA_2Cyc_R6	2 cycles	7.58	1.32
2/14/2019	ECA_5Cyc_R6	5 cycles	7.61	0.29
2/14/2019	ECA_4Cyc_R6	4 cycles	7.74	0.47
2/14/2019	ECA_4Cyc_R6	4 cycles	7.74	0.94
2/14/2019	ECA_1Cyc_R5	1 cycle	6.77	0.29
2/14/2019	ECA_0Cyc_R6	0 cycles	8.12	0.46
2/14/2019	ECA_0Cyc_R6	0 cycles	8.12	0.94
2/14/2019	ECA_1Cyc_R6	1 cycle	7.55	0.29
2/14/2019	ECA_4Cyc_R7	4 cycles	8.24	0.53
2/14/2019	ECA_4Cyc_R7	4 cycles	8.24	0.99
2/14/2019	ECA_3Cyc_R7	3 cycles	7.13	0.29
2/14/2019	ECA_2Cyc_R7	2 cycles	7.81	0.73
2/14/2019	ECA_2Cyc_R7	2 cycles	7.81	1.01
2/14/2019	ECA_5Cyc_R7	5 cycles	7.29	0.29
2/18/2019	ECA_2Cyc_R1	2 cycles	8.68	0.83
2/18/2019	ECA_2Cyc_R1	2 cycles	8.68	1.07
2/18/2019	ECA_5Cyc_R1	5 cycles	7.13	0.29
2/18/2019	ECA_0Cyc_R1	0 cycles	7.67	0.97
2/18/2019	ECA_0Cyc_R1	0 cycles	7.67	1.15
2/18/2019	ECA_5Cyc_R2	5 cycles	7.06	0.29
2/18/2019	ECA_0Cyc_R2	0 cycles	8.08	0.91
2/18/2019	ECA_0Cyc_R2	0 cycles	8.08	1.26
2/18/2019	ECA_3Cyc_R1	3 cycles	6.91	0.29
2/18/2019	ECA_2Cyc_R2	2 cycles	7.99	0.87
2/18/2019	ECA_2Cyc_R2	2 cycles	7.99	1.14
2/18/2019	ECA_3Cyc_R2	3 cycles	6.92	0.29
2/18/2019	ECA_4Cyc_R1	4 cycles	8.09	0.81
2/18/2019	ECA_4Cyc_R1	4 cycles	8.09	1.04
2/18/2019	ECA_1Cyc_R1	1 cycle	7.22	0.29
2/18/2019	ECA_2Cyc_R3	2 cycles	8.05	0.81
2/18/2019	ECA_2Cyc_R3	2 cycles	8.05	0.98
2/18/2019	ECA_3Cyc_R3	3 cycles	6.64	0.29
2/18/2019	ECA_4Cyc_R2	4 cycles	7.91	0.64
2/18/2019	ECA_4Cyc_R2	4 cycles	7.91	0.94
2/18/2019	ECA_3Cyc_R4	3 cycles	7.02	0.29
2/18/2019	ECA_0Cyc_R3	0 cycles	8.01	1.01
2/18/2019	ECA_0Cyc_R3	0 cycles	8.01	1.21
2/18/2019	ECA_1Cyc_R2	1 cycle	2.7	0.29
2/18/2019	ECA_4Cyc_R3	4 cycles	7.97	1.01
2/18/2019	ECA_4Cyc_R3	4 cycles	7.97	1.22
2/18/2019	ECA_1Cyc_R3	1 cycle	7.35	0.29
2/18/2019	ECA_2Cyc_R4	2 cycles	7.51	1.03
2/18/2019	ECA_2Cyc_R4	2 cycles	7.51	1.22
2/18/2019	ECA_5Cyc_R3	5 cycles	7.29	0.29
2/18/2019	ECA_0Cyc_R4	0 cycles	7.61	0.99
2/18/2019	ECA_0Cyc_R4	0 cycles	7.61	1.17
2/18/2019	ECA_3Cyc_R5	3 cycles	6.67	0.29
2/18/2019	ECA_4Cyc_R4	4 cycles	7.44	1.04
2/18/2019	ECA_4Cyc_R4	4 cycles	7.44	1.27
2/18/2019	ECA_5Cyc_R4	5 cycles	6.54	0.29
2/18/2019	ECA_2Cyc_R5	2 cycles	8.11	0.85
2/18/2019	ECA_2Cyc_R5	2 cycles	8.11	1.13
2/18/2019	ECA_5Cyc_R5	5 cycles	6.65	0.29
2/18/2019	ECA_0Cyc_R5	0 cycles	8.03	0.87
2/18/2019	ECA_0Cyc_R5	0 cycles	8.03	0.99
2/18/2019	ECA_3Cyc_R6	3 cycles	6.69	0.29
2/18/2019	ECA_4Cyc_R5	4 cycles	7.6	0.65
2/18/2019	ECA_4Cyc_R5	4 cycles	7.6	0.88
2/18/2019	ECA_1Cyc_R4	1 cycle	7.27	0.29
2/18/2019	ECA_2Cyc_R6	2 cycles	7.58	1.19
2/18/2019	ECA_2Cyc_R6	2 cycles	7.58	1.32
2/18/2019	ECA_5Cyc_R6	5 cycles	7.37	0.29
2/18/2019	ECA_4Cyc_R6	4 cycles	7.74	0.72
2/18/2019	ECA_4Cyc_R6	4 cycles	7.74	0.94
2/18/2019	ECA_1Cyc_R5	1 cycle	7.27	0.29
2/18/2019	ECA_0Cyc_R6	0 cycles	8.12	0.68
2/18/2019	ECA_0Cyc_R6	0 cycles	8.12	0.94
2/18/2019	ECA_1Cyc_R6	1 cycle	7.51	0.29
2/18/2019	ECA_4Cyc_R7	4 cycles	8.24	0.82
2/18/2019	ECA_4Cyc_R7	4 cycles	8.24	0.99
2/18/2019	ECA_3Cyc_R7	3 cycles	7.1	0.29
2/18/2019	ECA_2Cyc_R7	2 cycles	7.81	0.89
2/18/2019	ECA_2Cyc_R7	2 cycles	7.81	1.01
2/18/2019	ECA_5Cyc_R7	5 cycles	7.24	0.29
2/20/2019	ECA_5Cyc_R3	5 cycles	7.29	1.8
2/20/2019	ECA_5Cyc_R2	5 cycles	7.06	1.88
2/20/2019	ECA_5Cyc_R1	5 cycles	7.13	1.78
2/20/2019	ECA_5Cyc_R5	5 cycles	6.65	1.81
2/20/2019	ECA_5Cyc_R4	5 cycles	6.54	1.95
2/20/2019	ECA_5Cyc_R7	5 cycles	7.24	1.74
2/20/2019	ECA_5Cyc_R6	5 cycles	7.37	1.69
2/26/2019	ECA_2Cyc_R1	2 cycles	8.68	0.87
2/26/2019	ECA_2Cyc_R1	2 cycles	8.68	1.07
2/26/2019	ECA_5Cyc_R1	5 cycles	7.13	0.91
2/26/2019	ECA_5Cyc_R1	5 cycles	7.13	1.78
2/26/2019	ECA_0Cyc_R1	0 cycles	7.67	0.81
2/26/2019	ECA_0Cyc_R1	0 cycles	7.67	1.15
2/26/2019	ECA_5Cyc_R2	5 cycles	7.06	1.04
2/26/2019	ECA_5Cyc_R2	5 cycles	7.06	1.88
2/26/2019	ECA_0Cyc_R2	0 cycles	8.08	0.83
2/26/2019	ECA_0Cyc_R2	0 cycles	8.08	1.26
2/26/2019	ECA_3Cyc_R1	3 cycles	6.91	2.11
2/26/2019	ECA_2Cyc_R2	2 cycles	7.99	0.81
2/26/2019	ECA_2Cyc_R2	2 cycles	7.99	1.14
2/26/2019	ECA_3Cyc_R2	3 cycles	6.92	2.12
2/26/2019	ECA_4Cyc_R1	4 cycles	8.09	0.73
2/26/2019	ECA_4Cyc_R1	4 cycles	8.09	1.04
2/26/2019	ECA_1Cyc_R1	1 cycle	7.22	0.29
2/26/2019	ECA_2Cyc_R3	2 cycles	8.05	0.71
2/26/2019	ECA_2Cyc_R3	2 cycles	8.05	0.98
2/26/2019	ECA_3Cyc_R3	3 cycles	6.64	2.06
2/26/2019	ECA_4Cyc_R2	4 cycles	7.91	0.65
2/26/2019	ECA_4Cyc_R2	4 cycles	7.91	0.94
2/26/2019	ECA_3Cyc_R4	3 cycles	7.02	1.98
2/26/2019	ECA_0Cyc_R3	0 cycles	8.01	0.93
2/26/2019	ECA_0Cyc_R3	0 cycles	8.01	1.21
2/26/2019	ECA_1Cyc_R2	1 cycle	2.7	0.29
2/26/2019	ECA_4Cyc_R3	4 cycles	7.97	0.95
2/26/2019	ECA_4Cyc_R3	4 cycles	7.97	1.22
2/26/2019	ECA_1Cyc_R3	1 cycle	7.35	0.29
2/26/2019	ECA_2Cyc_R4	2 cycles	7.51	0.95
2/26/2019	ECA_2Cyc_R4	2 cycles	7.51	1.22
2/26/2019	ECA_5Cyc_R3	5 cycles	7.29	0.9
2/26/2019	ECA_5Cyc_R3	5 cycles	7.29	1.8
2/26/2019	ECA_0Cyc_R4	0 cycles	7.61	0.93
2/26/2019	ECA_0Cyc_R4	0 cycles	7.61	1.17
2/26/2019	ECA_3Cyc_R5	3 cycles	6.67	2.01
2/26/2019	ECA_4Cyc_R4	4 cycles	7.44	1.01
2/26/2019	ECA_4Cyc_R4	4 cycles	7.44	1.27
2/26/2019	ECA_5Cyc_R4	5 cycles	6.54	0.94
2/26/2019	ECA_5Cyc_R4	5 cycles	6.54	1.95
2/26/2019	ECA_2Cyc_R5	2 cycles	8.11	0.79
2/26/2019	ECA_2Cyc_R5	2 cycles	8.11	1.13
2/26/2019	ECA_5Cyc_R5	5 cycles	6.65	1
2/26/2019	ECA_5Cyc_R5	5 cycles	6.65	1.81
2/26/2019	ECA_0Cyc_R5	0 cycles	8.03	0.84
2/26/2019	ECA_0Cyc_R5	0 cycles	8.03	0.99
2/26/2019	ECA_3Cyc_R6	3 cycles	6.69	2.17
2/26/2019	ECA_4Cyc_R5	4 cycles	7.6	0.61
2/26/2019	ECA_4Cyc_R5	4 cycles	7.6	0.88
2/26/2019	ECA_1Cyc_R4	1 cycle	7.27	0.29
2/26/2019	ECA_2Cyc_R6	2 cycles	7.58	1.12
2/26/2019	ECA_2Cyc_R6	2 cycles	7.58	1.32
2/26/2019	ECA_5Cyc_R6	5 cycles	7.37	1.07
2/26/2019	ECA_5Cyc_R6	5 cycles	7.37	1.69
2/26/2019	ECA_4Cyc_R6	4 cycles	7.74	0.72
2/26/2019	ECA_4Cyc_R6	4 cycles	7.74	0.94
2/26/2019	ECA_1Cyc_R5	1 cycle	7.27	0.29
2/26/2019	ECA_0Cyc_R6	0 cycles	8.12	0.66
2/26/2019	ECA_0Cyc_R6	0 cycles	8.12	0.94
2/26/2019	ECA_1Cyc_R6	1 cycle	7.51	0.29
2/26/2019	ECA_4Cyc_R7	4 cycles	8.24	0.79
2/26/2019	ECA_4Cyc_R7	4 cycles	8.24	0.99
2/26/2019	ECA_3Cyc_R7	3 cycles	7.1	1.93
2/26/2019	ECA_2Cyc_R7	2 cycles	7.81	0.87
2/26/2019	ECA_2Cyc_R7	2 cycles	7.81	1.01
2/26/2019	ECA_5Cyc_R7	5 cycles	7.24	1.07
2/26/2019	ECA_5Cyc_R7	5 cycles	7.24	1.74
2/28/2019	ECA_2Cyc_R1	2 cycles	8.68	0.79
2/28/2019	ECA_2Cyc_R1	2 cycles	8.68	1.07
2/28/2019	ECA_5Cyc_R1	5 cycles	7.13	0.91
2/28/2019	ECA_5Cyc_R1	5 cycles	7.13	1.78
2/28/2019	ECA_0Cyc_R1	0 cycles	7.67	0.94
2/28/2019	ECA_0Cyc_R1	0 cycles	7.67	1.15
2/28/2019	ECA_5Cyc_R2	5 cycles	7.06	1.04
2/28/2019	ECA_5Cyc_R2	5 cycles	7.06	1.88
2/28/2019	ECA_0Cyc_R2	0 cycles	8.08	0.89
2/28/2019	ECA_0Cyc_R2	0 cycles	8.08	1.26
2/28/2019	ECA_3Cyc_R1	3 cycles	6.91	1.83
2/28/2019	ECA_2Cyc_R2	2 cycles	7.99	0.9
2/28/2019	ECA_2Cyc_R2	2 cycles	7.99	1.14
2/28/2019	ECA_3Cyc_R2	3 cycles	6.92	1.78
2/28/2019	ECA_4Cyc_R1	4 cycles	8.09	0.81
2/28/2019	ECA_4Cyc_R1	4 cycles	8.09	1.04
2/28/2019	ECA_1Cyc_R1	1 cycle	7.22	0.29
2/28/2019	ECA_2Cyc_R3	2 cycles	8.05	0.81
2/28/2019	ECA_2Cyc_R3	2 cycles	8.05	0.98
2/28/2019	ECA_3Cyc_R3	3 cycles	6.64	1.81
2/28/2019	ECA_4Cyc_R2	4 cycles	7.91	0.64
2/28/2019	ECA_4Cyc_R2	4 cycles	7.91	0.94
2/28/2019	ECA_3Cyc_R4	3 cycles	7.02	1.69
2/28/2019	ECA_0Cyc_R3	0 cycles	8.01	1.01
2/28/2019	ECA_0Cyc_R3	0 cycles	8.01	1.21
2/28/2019	ECA_1Cyc_R2	1 cycle	2.7	0.29
2/28/2019	ECA_4Cyc_R3	4 cycles	7.97	0.98
2/28/2019	ECA_4Cyc_R3	4 cycles	7.97	1.22
2/28/2019	ECA_1Cyc_R3	1 cycle	7.35	0.29
2/28/2019	ECA_2Cyc_R4	2 cycles	7.51	0.98
2/28/2019	ECA_2Cyc_R4	2 cycles	7.51	1.22
2/28/2019	ECA_5Cyc_R3	5 cycles	7.29	0.9
2/28/2019	ECA_5Cyc_R3	5 cycles	7.29	1.8
2/28/2019	ECA_0Cyc_R4	0 cycles	7.61	0.93
2/28/2019	ECA_0Cyc_R4	0 cycles	7.61	1.17
2/28/2019	ECA_3Cyc_R5	3 cycles	6.67	1.63
2/28/2019	ECA_4Cyc_R4	4 cycles	7.44	0.99
2/28/2019	ECA_4Cyc_R4	4 cycles	7.44	1.27
2/28/2019	ECA_5Cyc_R4	5 cycles	6.54	0.94
2/28/2019	ECA_5Cyc_R4	5 cycles	6.54	1.95
2/28/2019	ECA_2Cyc_R5	2 cycles	8.11	0.83
2/28/2019	ECA_2Cyc_R5	2 cycles	8.11	1.13
2/28/2019	ECA_5Cyc_R5	5 cycles	6.65	1
2/28/2019	ECA_5Cyc_R5	5 cycles	6.65	1.81
2/28/2019	ECA_0Cyc_R5	0 cycles	8.03	0.85
2/28/2019	ECA_0Cyc_R5	0 cycles	8.03	0.99
2/28/2019	ECA_3Cyc_R6	3 cycles	6.69	1.79
2/28/2019	ECA_4Cyc_R5	4 cycles	7.6	0.48
2/28/2019	ECA_4Cyc_R5	4 cycles	7.6	0.88
2/28/2019	ECA_1Cyc_R4	1 cycle	7.27	0.29
2/28/2019	ECA_2Cyc_R6	2 cycles	7.58	1.16
2/28/2019	ECA_2Cyc_R6	2 cycles	7.58	1.32
2/28/2019	ECA_5Cyc_R6	5 cycles	7.37	1.07
2/28/2019	ECA_5Cyc_R6	5 cycles	7.37	1.69
2/28/2019	ECA_4Cyc_R6	4 cycles	7.74	0.73
2/28/2019	ECA_4Cyc_R6	4 cycles	7.74	0.94
2/28/2019	ECA_1Cyc_R5	1 cycle	7.27	0.29
2/28/2019	ECA_0Cyc_R6	0 cycles	8.12	0.72
2/28/2019	ECA_0Cyc_R6	0 cycles	8.12	0.94
2/28/2019	ECA_1Cyc_R6	1 cycle	7.51	0.29
2/28/2019	ECA_4Cyc_R7	4 cycles	8.24	0.81
2/28/2019	ECA_4Cyc_R7	4 cycles	8.24	0.99
2/28/2019	ECA_3Cyc_R7	3 cycles	7.1	1.3
2/28/2019	ECA_2Cyc_R7	2 cycles	7.81	0.86
2/28/2019	ECA_2Cyc_R7	2 cycles	7.81	1.01
2/28/2019	ECA_5Cyc_R7	5 cycles	7.24	1.07
2/28/2019	ECA_5Cyc_R7	5 cycles	7.24	1.74
3/4/2019	ECA_2Cyc_R1	2 cycles	8.68	1.26
3/4/2019	ECA_5Cyc_R1	5 cycles	7.13	1.72
3/4/2019	ECA_0Cyc_R1	0 cycles	7.67	1.41
3/4/2019	ECA_5Cyc_R2	5 cycles	7.06	1.65
3/4/2019	ECA_0Cyc_R2	0 cycles	8.08	1.66
3/4/2019	ECA_3Cyc_R1	3 cycles	6.91	2.12
3/4/2019	ECA_2Cyc_R2	2 cycles	7.99	1.36
3/4/2019	ECA_3Cyc_R2	3 cycles	6.92	2.31
3/4/2019	ECA_4Cyc_R1	4 cycles	8.09	1.23
3/4/2019	ECA_1Cyc_R1	1 cycle	7.22	0.18
3/4/2019	ECA_2Cyc_R3	2 cycles	8.05	1.79
3/4/2019	ECA_3Cyc_R3	3 cycles	6.64	2.11
3/4/2019	ECA_4Cyc_R2	4 cycles	7.91	1.34
3/4/2019	ECA_3Cyc_R4	3 cycles	7.02	2.23
3/4/2019	ECA_0Cyc_R3	0 cycles	8.01	1.58
3/4/2019	ECA_1Cyc_R2	1 cycle	2.7	2.18
3/4/2019	ECA_4Cyc_R3	4 cycles	7.97	1.56
3/4/2019	ECA_1Cyc_R3	1 cycle	7.35	0.13
3/4/2019	ECA_2Cyc_R4	2 cycles	7.51	1.52
3/4/2019	ECA_5Cyc_R3	5 cycles	7.29	1.68
3/4/2019	ECA_0Cyc_R4	0 cycles	7.61	1.46
3/4/2019	ECA_3Cyc_R5	3 cycles	6.67	2.39
3/4/2019	ECA_4Cyc_R4	4 cycles	7.44	1.67
3/4/2019	ECA_5Cyc_R4	5 cycles	6.54	1.84
3/4/2019	ECA_2Cyc_R5	2 cycles	8.11	1.22
3/4/2019	ECA_5Cyc_R5	5 cycles	6.65	1.76
3/4/2019	ECA_0Cyc_R5	0 cycles	8.03	1.26
3/4/2019	ECA_3Cyc_R6	3 cycles	6.69	2.17
3/4/2019	ECA_4Cyc_R5	4 cycles	7.6	1.22
3/4/2019	ECA_1Cyc_R4	1 cycle	7.27	0.13
3/4/2019	ECA_2Cyc_R6	2 cycles	7.58	1.35
3/4/2019	ECA_5Cyc_R6	5 cycles	7.37	1.72
3/4/2019	ECA_4Cyc_R6	4 cycles	7.74	1.14
3/4/2019	ECA_1Cyc_R5	1 cycle	7.27	0.09
3/4/2019	ECA_0Cyc_R6	0 cycles	8.12	1.11
3/4/2019	ECA_1Cyc_R6	1 cycle	7.51	0.11
3/4/2019	ECA_4Cyc_R7	4 cycles	8.24	1.27
3/4/2019	ECA_3Cyc_R7	3 cycles	7.1	2.04
3/4/2019	ECA_2Cyc_R7	2 cycles	7.81	1.41
3/4/2019	ECA_5Cyc_R7	5 cycles	7.24	1.65
